# Biological Factors and Self-Perception of Stress Predict Human Freeze-Like Responses in the Context of Self-Defence Training and Personal Experience with Violence

**DOI:** 10.1101/2021.11.02.466879

**Authors:** Peter Lenart, Michal Vít, Klára Marečková, Jan Novák, Filip Zlámal, Michal Mikl, Zdenko Reguli, Martin Bugala, Jitka Čihounková, Pavel Přecechtěl, Vojtěch Malčík, Tomáš Vojtíšek, Jan Kučera, Jana Fialová Kučerová, Veronika Hajnová, Marie Tomandlová, Radek Šíp, Lucie Ráčková, Markéta Grulichová, Josef Tomandl, Milan Brázdil, Julie Bienertova-Vasku

## Abstract

Many animals react to threatening stimuli such as a predator attacks by freezing. However, little experimental research investigated freeze response in humans. Here, we have employed practices commonly used in self-defence training to create two unique scenarios simulating armed physical attacks. Sixty healthy men volunteers divided into three groups of twenty (untrained, trained but unexperienced, trained and experienced) underwent these scenarios accompanied by measurement of biochemical, physiological, and psychological markers of stress. All participants also underwent an fMRI session during which they observed neutral and negative images from the International Affective Picture System (IAPS). Our results show that scenarios simulating physical attacks can induce a freeze-like response in men. In addition, we demonstrate that while electrodermal activity (EDA), subjective stress perception, and brain activity in fMRI predict freeze-like response in men, their effect on freeze-like response is entirely dependent on the level of training and experience of a given individual.
