## Supplementary data 1 for "Biological Factors and Self-Perception of Stress Predict Human Freeze-Like Responses in the Context of Self-Defence Training and Personal Experience with Violence"

### Sheet: Qualification of evaluators
Expert code	Sex	Age [years]	Experience in combat systems	Total length of own training practice in combat systems [years]	Total length of teaching practice (teacher or coach) in combat systems [years] [years]	Formal qualifications
E1	male	47	• aikido • judo • iaido • self-defense • SAMI Combat System: • T.C.S. Knife Fighting Concept • S.D.S. Concept	41	30	• 6th dan aikido • 2nd dan judo • 2nd iaido • 1st coaching class aikido • 1st coaching class judo • self-defense instructor • shocknife instructor • associate proffessor
E2	male	33	• judo • boxing • self-defense • SAMI Combat System: • kapap concept	12	8	• 1. kyu judo • 3rd coaching class judo • self-defense instructor • Kapap concept Level 1 • Master's degree (Applied Sports Education of Security Bodies, Masaryk University). • Instructor of combative preparation Army of the Czech Republic • Ph.D., assistant professor
E3	female	36	• karate • self-defense • SAMI Combat System: • T.C.S. Knife Fighting Concept • S.D.S. Concept	24	21	• 3rd dan karate • 2nd coaching class karate • self-defense instructor • Ph.D., assistant professor
E4	male	40	• judo • ju-jutsu • systema • self-defense • SAMI Combat System: • S.D.S. Concept	33	23	• 1st dan jujutsu • 1st kyu judo • 3rd coaching class jujutsu • systema instructor • self-defense instructor • bachelor´s degree (Special Education of Security Bodies, Masaryk University) • self-defence high school graduation exam • former Police instructor (professional self-defense, tactics, coercive means)
E5	male	38	• judo • jujutsu • karate • boxing • wrestling • systema • Fast Defence • Keysi Fighting Method • SAMI Combat System: • Krav maga Concept, • Kapap Concept • S.D.S. Concept	28	18	• 1st dan jujutsu • 1st kyu judo • self-defense instructor • self-defence high school graduation exam • bachelor´s degree (Special Education of Security Bodies, Masaryk University) • master's degree (Applied Sports Education of Security Bodies, Masaryk University) • arrest team instructor (professional self-defense, tactics, coercive means)

### Sheet: Freeze like response
F3.1	Freeze-like response	The factor reflects the tendency of the test subject to passively respond to a threat by "freezing" or, conversely, the tendency to actively respond by "fight or flight". Therefore, it is the type of response not the quality of the defence that is assessed. The basic symptoms of the freeze response include unresponsiveness to the attack resulting in immobility, i.e. absence of moving (forward or …	Strong freeze (0)	Medium freeze (1)	Slight freeze (2)	Rather "fight or flight" response (3)	Clear " fight or flight" response (4)
			In particular:	In particular:	In particular:	In particular:	In particular:
			● Not moving - standing still	● Moving slightly (stepping back, to the side, etc.)	● Moving but aimlessly	● Moving purposefully, more actively	● Moving entirely purposefully (retreating back - from the attacker, approaching forward - to the attacker, moving to the sides)
			● No upper limb response to attack (e.g. not raising arms, arms are close to the body)	● Slight/passive upper limb response to attack (e.g. arms slightly extended in front of the body, passively creating an obstacle)	● Slight upper limb response to attack (e.g. raising hands in front of the chest, passively creating an obstacle)	● More active upper limb response to attack (raising arms to cover)	● Active upper limb response to attack, blocking the attack, grabbing the attacker's hand holding the knife
			● No posture response to attack (e.g. posture is rigid, pelvis in a frontal position towards the attacker)	● Rather no posture response to attack (e.g. slight rotation of the pelvis and shoulders)	● Slight posture response to attack (e.g. rotating the torso to protect vital body areas, etc.)	● More active posture response to attack (assuming a certain alert position, lowering the centre of gravity, etc.)	● Active posture response to attack, assuming an alert position (turning the body, lowering the centre of gravity, upper limb cover, chin down, etc.)
			● Defence is entirely absent	● Defence is entirely passive (standing sideways, etc.)	● Defence is rather passive	● Defence is rather active	● Defence is active
