## Supplementary data 8 for "Biological Factors and Self-Perception of Stress Predict Human Freeze-Like Responses in the Context of Self-Defence Training and Personal Experience with Violence"

### Sheet: List2
Analysis of freeze-like response in relationship to other variables
Analysed variables
Groups of variables			variables
anthropometrics			age, height, weight
cortisol, osteocalcin			cortisol and osteocalcin in timpoints 1, 2, 3, 4, 5 (cortisol1, cortisol2, cortisol3, cortisol4, cortisol5, osteocalcin1, osteocalcin2, osteocalcin3, osteocalcin4, osteocalcin5)
subjective stress perception			fyz1, ment1, fyz.LA1, ment.LA1, fyz.LA2, ment.LA2, fyz.LA3, ment.LA3, fyz.HA1, ment.HA1, fyz.HA2, ment.HA2, fyz.HA3, ment.HA3
STAI			Trait, STAI2, STAI3, STAI4, STAI5
fMRI			hippocampus3, parahippocampus3, amygdala3, thalamus3, insula3, cingulum3
Variables freeze.LA and freeze.HA will be considered as dependent variables.
Factor analysis
LA scenario
Groups of variables			variables								factors
cortisol, osteocalcin			cortisol1, cortisol2, cortisol3, osteocalcin1, osteocalcin2, osteocalcin3								KO.LA1, KO.LA2, KO.LA3
subjective stress perception			fyz1, ment1, fyz.LA1, ment.LA1, fyz.LA2, ment.LA2, fyz.LA3, ment.LA3								VS.LA1, VS.LA2, VS.LA3
STAI			Trait, STAI2, STAI3, STAI4, STAI5								STAI1, STAI2
fMRI			hippocampus3, parahippocampus3, amygdala3, thalamus3, insula3, cingulum3								AAL1, AAL2
HA scenario
Groups of variables			variables								factors
cortisol, osteocalcin			cortisol1, cortisol4, cortisol5, osteocalcin1, osteocalcin4, osteocalcin5								KO.HA1, KO.HA2, KO.HA3
subjective stress perception			fyz1, ment1, fyz.HA1, ment.HA1, fyz.HA2, ment.HA2, fyz.HA3, ment.HA3								VS.HA1, VS.HA2, VS.HA3
STAI			Trait, STAI2, STAI3, STAI4, STAI5								STAI1, STAI2
fMRI			hippocampus3, parahippocampus3, amygdala3, thalamus3, insula3, cingulum3								AAL1, AAL2
Note:		factors for groups of variables STAI and fMRI are the same for LA and HA scenario.
fMRI
Factor loading
		AAL1	AAL2
hippocampus3		0.453	0.799
parahippocampus3		0.389	0.888
amygdala3		0.655	0.577
thalamus3		0.689	0.523
insula3		0.744	0.37
cingulum3		0.865	0.38
Explained variability: 81,3 %
STAI
Factor loading
	STAI1	STAI2
Trait	0.190849	0.406861
STAI2	0.263564	0.716002
STAI3	0.942994	0.329405
STAI4	0.416253	0.565793
STAI5	0.67549	0.431606
Explained variability: 58,4 %
subjective stress perception - LA						subjective stress perception - HA
Factor loading						Factor loading
	VS.LA1	VS.LA2	VS.LA3				VS.HA1	VS.HA2	VS.HA3
fyz1	0.0729862	0.159636	0.80101			fyz1	0.220807	-0.0498759	0.573818
ment1	0.205077	0.105354	0.689423			ment1	0.159439	0.0858819	0.984646
fyz.LA1	0.0403926	0.928967	0.105673			fyz.HA1	0.696797	0.101475	0.116262
ment.LA1	0.283759	0.709034	0.226448			ment.HA1	0.741385	0.0637206	0.21701
fyz.LA2	0.770125	0.00584937	-0.0164216			fyz.HA2	0.205489	0.632429	-0.0841102
ment.LA2	0.615106	0.107542	0.160102			ment.HA2	0.095584	0.99227	0.123848
fyz.LA3	0.602575	0.320377	0.449359			fyz.HA3	0.617506	0.107863	0.10865
ment.LA3	0.761714	0.355765	0.396838			ment.HA3	0.568705	0.201695	0.144354
Explained variability: 65,7 %						Explained variability: 59,3 %
cortisol, osteocalcin - LA						cortisol, osteocalcin - HA
Factor loading						Factor loading
	KO.LA1	KO.LA2	KO.LA3				KO.HA1	KO.HA2	KO.HA3
cortisol1	-0.0455604	0.330579	0.940043			cortisol1	-0.0123496	0.151893	0.625625
cortisol2	0.0509994	0.822953	0.25467			cortisol2	0.100525	0.0888375	0.659626
cortisol3	-0.0984388	0.622178	0.0908749			cortisol3	-0.129988	0.945578	0.290378
osteocalcin1	0.863792	-0.0361105	-0.0272127			osteocalcin1	0.876704	-0.00785234	-0.114768
osteocalcin2	0.92865	0.084142	-0.114103			osteocalcin2	0.936576	-0.0344141	0.112297
osteocalcin3	0.894757	-0.170204	0.071714			osteocalcin3	0.909157	-0.207731	0.1806
Explained variability: 76,8 %						Explained variability: 74,0 %
LA scenario - variables are scores from FA
Models
Interaction (*) takes into account different effect for each group (A, B, C).
model		model description (verbal)					dependent variables		Independent variables				model description
M1		model with group					freeze.LA		group				freeze.LA~group
M2		model with group and anthropometrics					freeze.LA		group, age, height, weight				freeze.LA~group*(age+height+weight)
M3		model with group, cortisol and osteocalcin					freeze.LA		group, KO.LA1, KO.LA2, KO.LA3				freeze.LA~group*(KO.LA1+KO.LA2+KO.LA3)
M4		model with group and stress perception					freeze.LA		group, VS.LA1, VS.LA2, VS.LA3				freeze.LA~group*(VS.LA1+VS.LA2+VS.LA3)
M5		model with group and STAI					freeze.LA		group, STAI1, STAI2				freeze.LA~group*(STAI1+STAI2)
M6		model with group and AAL					freeze.LA		group, AAL1, AAL2				freeze.LA~group*(AAL1+AAL2)
M7		model with significant variables					freeze.LA		group, age, STAI2				freeze.LA~group*(age+STAI2)
Model M1 is simplest "default" model. Other models are results of adding further group/s of variables.
model comparison
	p-value
M1 vs M2	0.135
M1 vs M3	0.752
M1 vs M4	0.998
M1 vs M5	<0,001
M1 vs M6	0.239
M1 vs M7	<0,001
Details of model M7												variable	estimate	95% CI		p
Estimate Std. Error t value Pr(>|t|)												group
(Intercept) 3.41857 0.89020 3.840 0.000347 ***												A	(ref)
groupB -0.98649 1.72155 -0.573 0.569197												B	-0.99	(-4,44 ; 2,47)		0.569
groupC -1.04999 1.35942 -0.772 0.443523												C	-1.05	(-3,78 ; 1,68)		0.444
age -0.08872 0.03525 -2.517 0.015105 *											slopes	age:A	-0.09	(-0,16 ; -0,02)		0.015
stai2 -0.60036 0.18155 -3.307 0.001752 **												age:B	0.02	(-0,10 ; 0,15)		0.699
groupB:age 0.11295 0.07156 1.578 0.120818												age:C	0.04	(-0,03 ; 0,11)		0.234
groupC:age 0.12853 0.04834 2.659 0.010505 *												stai2:A	-0.6	(-0,97 ; -0,24)		0.002
groupB:stai2 0.58127 0.20614 2.820 0.006872 **												stai2:B	-0.02	(-0,22 ; 0,18)		0.846
groupC:stai2 0.88836 0.26301 3.378 0.001423 **												stai2:C	0.29	(-0,09 ; 0,67)		0.136
---
Signif. codes: 0 ‘***’ 0.001 ‘**’ 0.01 ‘*’ 0.05 ‘.’ 0.1 ‘ ’ 1
Residual standard error: 0.5361 on 50 degrees of freedom
Multiple R-squared: 0.8105,				Adjusted R-squared: 0.7801
F-statistic: 26.73 on 8 and 50 DF, p-value: 1.569e-15
HA scenario -variables are scores from FA
Models
Interaction (*) takes into account different effect for each group (A, B, C).
model		model description (verbal)					dependent variables		Independent variables				model description
M1		model with group					freeze.HA		group				freeze.HA~group
M2		model with group and anthropometrics					freeze.HA		group, age, height, weight				freeze.HA~group*(age+height+weight)
M3		model with group, cortisol and osteocalcin					freeze.HA		group, KO.HA1, KO.HA2, KO.HA3				freeze.HA~group*(KO.HA1+KO.HA2+KO.HA3)
M4		model with group and stress perception					freeze.HA		group, VS.HA1, VS.HA2, VS.HA3				freeze.HA~group*(VS.HA1+VS.HA2+VS.HA3)
M5		model with group and STAI					freeze.HA		group, STAI1, STAI2				freeze.HA~group*(STAI1+STAI2)
M6		model with group and AAL					freeze.HA		group, AAL1, AAL2				freeze.HA~group*(AAL1+AAL2)
M7		model with significant variables					freeze.HA		group, KO.HA1, KO.HA2, KO.HA3, AAL1				freeze.HA~group*(KO.HA1+KOHA2+KO.HA3+AAL1)
Model M1 is simplest "default" model. Other models are results of adding further group/s of variables.
model comparison
	p-value
M1 vs M2	0.208
M1 vs M3	<0,001
M1 vs M4	0.133
M1 vs M5	0.92
M1 vs M6	0.011
M1 vs M7	<0,001
Details of model M7
Estimate Std. Error t value Pr(>|t|)												variable	estimate	95% CI		p
(Intercept) 1.49099 0.08946 16.667 < 2e-16 ***												group
groupB 1.18057 0.13949 8.463 8.80e-11 ***												A	(ref)
groupC 1.54485 0.14193 10.885 4.59e-14 ***												B	1.18	(0,90 ; 1,46)		<0,001
ko.HA1 0.09883 0.10060 0.982 0.3313												C	1.54	(1,26 ; 1,83)		<0,001
ko.HA2 0.12693 0.09362 1.356 0.1821											slopes	ko.HA1:A	0.1	(-0,10 ; 0,30)		0.331
ko.HA3 0.04679 0.08747 0.535 0.5954												ko.HA1:B	-0.2	(-0,38 ; -0,02)		0.03
aal1 -0.17577 0.09527 -1.845 0.0718 .												ko.HA1:C	-0.12	(-0,36 ; 0,13)		0.341
groupB:ko.HA1 -0.29988 0.13492 -2.223 0.0314 *												ko.HA2:A	0.13	(-0,06 ; 0,32)		0.182
groupC:ko.HA1 -0.21494 0.15700 -1.369 0.1779												ko.HA2:B	0.33	(0,13 ; 0,52)		0.001
groupB:ko.HA2 0.19920 0.13374 1.489 0.1435												ko.HA2:C	0.09	(-0,05 ; 0,23)		0.221
groupC:ko.HA2 -0.03981 0.11699 -0.340 0.7352												ko.HA3:A	0.05	(-0,13 ; 0,22)		0.595
groupB:ko.HA3 0.22712 0.11742 1.934 0.0595 .												ko.HA3:B	0.27	(0,12 ; 0,43)		0.001
groupC:ko.HA3 -0.19203 0.13320 -1.442 0.1565												ko.HA3:C	-0.15	(-0,35 ; 0,06)		0.155
groupB:aal1 0.32472 0.12845 2.528 0.0151 *												AAL1:A	-0.18	(-0,37 ; 0,02)		0.072
groupC:aal1 0.39550 0.12221 3.236 0.0023 **												AAL1:B	0.15	(-0,02 ; 0,32)		0.091
												AAL1:C	0.22	(0,07 ; 0,37)		0.006
