## Supplementary data 4 for "Biological Factors and Self-Perception of Stress Predict Human Freeze-Like Responses in the Context of Self-Defence Training and Personal Experience with Violence"

### Sheet: Basic description
Basic description
Variable	Description	Unit	Type	Value
id	id	-	multinomial	STR01-STR62 (without STR06 and STR14)
time	timepoints	-	ordinal	1 ; 2 ; 3 ; 4 ; 5
skupina	performance group	-	multinomial	A ; B ; C
cortisol	cortisol levels	ng/ml	continuous	positive
osteocalcin	osteocalcin levels	ng/ml	continuous	positive
stai.trait	core from STAI questionnaire	-	continuous	positive
stai.state	core from STAI questionnaire	-	continuous	positive
Note to timepoints
Value	meaning
1	before MRI
2	before LA scenario
3	after LA scenario
4	before HA scenario
5	after HA scenario
Therefore, time development will be analysed separatedly in two scenarios i.e., for LA scenario (1, 2, 3) and for HA scenario (1, 4, 5).

### Sheet: Descriptive statistics
Descriptive statistics
For the purpose of descriptive statistics, numerical characteristics of continuous variables were calculated for the entire sample as well as for each group separately. A list of these characteristics is in the following table.
Abbreviations	Description of the characteristic
n	sample size (nonempty values only)
mean	arithmetic average
sd	standard deviation
median	median
trimmed	trimmed mean (removes 5 % of lowest and 5 % of highest values, and calculates arithmetic mean from remaining values)
mad	median absolute deviation
min	the lowest value
max	the highest value
range	range of the sample
skew	skew
kurtosis	"tailedness"
se	standard error of the mean
Divided according to timepoints															Divided according to groups
Time:	1														group:	A
	n	mean	sd	median	trimmed	mad	min	max	range	skew	kurtosis	se				n	mean	sd	median	trimmed	mad	min	max	range	skew	kurtosis	se
cortisol	60	31.0288	12.5153	29.217	30.1134	13.1655	10.222	66.68	56.458	0.613714	-0.246101	1.61572			cortisol	99	30.405	13.0989	28.272	29.5893	11.4145	5.078	73.446	68.368	0.661369	0.245388	1.31649
osteocalcin	60	3.58767	1.07735	3.455	3.465	0.852495	1.51	6.89	5.38	1.11007	1.44366	0.139085			osteocalcin	100	3.3469	0.913366	3.27	3.2635	0.630105	1.44	6.28	4.84	0.833059	0.987509	0.0913366
stai.trait	60	32.9167	7.64308	31.5	32.1875	6.6717	21	58	37	0.971544	0.989633	0.986717
Time:	2														group:	B
	n	mean	sd	median	trimmed	mad	min	max	range	skew	kurtosis	se				n	mean	sd	median	trimmed	mad	min	max	range	skew	kurtosis	se
cortisol	60	25.5725	11.0424	23.611	25.0035	11.2129	5.505	56.201	50.696	0.514186	-0.174638	1.42557			cortisol	100	30.4482	12.4295	28.428	29.5997	13.9646	10.154	66.68	56.526	0.523073	-0.282102	1.24295
osteocalcin	60	3.57	1.00502	3.39	3.48083	1.00075	1.73	5.87	4.14	0.677155	-0.199817	0.129748			osteocalcin	100	4.3848	1.13275	4.13	4.31637	1.02299	2.27	7.79	5.52	0.60972	-0.120228	0.113275
stai.state	59	34.2203	8.06454	33	33.6327	7.413	22	57	35	0.699657	0.0559446	1.04991
Time:	3														group:	C
	n	mean	sd	median	trimmed	mad	min	max	range	skew	kurtosis	se				n	mean	sd	median	trimmed	mad	min	max	range	skew	kurtosis	se
cortisol	57	34.4504	13.9902	33.37	33.555	15.2307	12.632	73.446	60.814	0.589008	-0.124628	1.85305			cortisol	98	28.9371	13.7625	27.3615	27.385	13.0217	9.568	70.946	61.378	1.00754	0.699151	1.39022
osteocalcin	60	3.85267	1.07171	3.645	3.78458	0.96369	1.78	6.76	4.98	0.582684	-0.188232	0.138358			osteocalcin	100	3.2409	0.817842	3.09	3.18562	0.845082	1.98	5.82	3.84	0.638452	0.0486163	0.0817842
stai.state	60	39.45	9.82461	39	39.1875	10.3782	23	60	37	0.195639	-0.913244	1.26835
Time:	4
	n	mean	sd	median	trimmed	mad	min	max	range	skew	kurtosis	se
cortisol	60	24.4806	9.40291	24.016	23.7443	9.27663	5.078	45.734	40.656	0.542708	-0.14217	1.21391
osteocalcin	60	3.484	1.03188	3.285	3.41979	0.948864	1.44	6.18	4.74	0.525927	-0.288775	0.133215
stai.state	60	34.9833	8.74205	34	34.4792	7.413	21	58	37	0.573181	-0.131131	1.12859
Time:	5
	n	mean	sd	median	trimmed	mad	min	max	range	skew	kurtosis	se
cortisol	60	34.3695	14.6569	31.482	33.5519	13.2997	10.154	70.946	60.792	0.533029	-0.419363	1.89219
osteocalcin	60	3.79333	1.24276	3.445	3.66896	1.06747	1.95	7.79	5.84	1.00843	0.816855	0.160439
stai.state	59	37.8983	10.1772	36	37.0408	8.8956	23	73	50	0.892917	0.911132	1.32496
Divided according to timepoints and groups
group A															group B															group C
Time:	1														Time:	1														Time:	1
	n	mean	sd	median	trimmed	mad	min	max	range	skew	kurtosis	se				n	mean	sd	median	trimmed	mad	min	max	range	skew	kurtosis	se				n	mean	sd	median	trimmed	mad	min	max	range	skew	kurtosis	se
cortisol	20	31.8883	10.5223	30.291	31.1671	10.6043	16.297	52.397	36.1	0.482346	-0.805673	2.35285			cortisol	20	35.2186	14.044	30.4665	34.075	14.5265	16.849	66.68	49.831	0.575327	-0.836637	3.14033			cortisol	20	25.9794	11.5039	23.349	25.2462	12.2663	10.222	52.42	42.198	0.516468	-0.802725	2.57235
osteocalcin	20	3.2	0.911465	3.28	3.13125	0.415128	1.51	6.28	4.77	1.51021	4.22199	0.20381			osteocalcin	20	4.3035	1.13431	4.03	4.1725	0.652344	2.6	6.89	4.29	0.948239	-0.0403549	0.253639			osteocalcin	20	3.2595	0.822093	3.085	3.20812	0.66717	2.05	5.02	2.97	0.519459	-0.628554	0.183826
stai.trait	20	36.45	8.12712	35	35.3125	6.6717	27	58	31	1.0735	0.499521	1.81728			stai.trait	20	34.75	7.12206	33	34.1875	7.413	24	49	25	0.492188	-0.725446	1.59254			stai.trait	20	27.55	4.19868	28	27.5625	4.4478	21	34	13	-0.120913	-1.32148	0.938854
Time:	2														Time:	2														Time:	2
	n	mean	sd	median	trimmed	mad	min	max	range	skew	kurtosis	se				n	mean	sd	median	trimmed	mad	min	max	range	skew	kurtosis	se				n	mean	sd	median	trimmed	mad	min	max	range	skew	kurtosis	se
cortisol	20	25.5588	13.192	23.234	24.7561	12.5117	5.505	56.201	50.696	0.468525	-0.403988	2.94982			cortisol	20	26.432	10.9372	24.8895	25.7319	14.1581	11.442	50.82	39.378	0.438867	-0.915382	2.44564			cortisol	20	24.7266	9.13546	22.995	24.2434	7.63317	9.727	43.73	34.003	0.44865	-0.70759	2.04275
osteocalcin	20	3.236	0.864209	3.14	3.195	0.644931	1.73	5.33	3.6	0.55099	0.00617825	0.193243			osteocalcin	20	4.171	1.05312	4.1	4.17563	1.11936	2.27	5.87	3.6	0.137834	-1.11979	0.235484			osteocalcin	20	3.303	0.84139	3.09	3.19062	0.88956	2.4	5.82	3.42	1.23364	1.50948	0.188141
stai.state	19	32.8421	6.66052	33	32.5882	5.9304	22	48	26	0.365033	-0.416774	1.52803			stai.state	20	39.4	9.25316	38	39.1875	10.3782	25	57	32	0.105934	-1.06815	2.06907			stai.state	20	30.35	4.99763	32	30.25	4.4478	22	40	18	-0.045719	-0.998474	1.1175
Time:	3														Time:	3														Time:	3
	n	mean	sd	median	trimmed	mad	min	max	range	skew	kurtosis	se				n	mean	sd	median	trimmed	mad	min	max	range	skew	kurtosis	se				n	mean	sd	median	trimmed	mad	min	max	range	skew	kurtosis	se
cortisol	19	33.376	16.6107	28.207	32.2392	15.2055	12.632	73.446	60.814	0.776734	-0.450491	3.81076			cortisol	20	31.9232	11.5628	33.4745	31.5922	10.1981	13.196	61.144	47.948	0.377058	-0.0440071	2.58551			cortisol	18	38.3924	13.3384	37.056	38.0556	13.2292	14.714	67.46	52.746	0.266371	-0.640619	3.1439
osteocalcin	20	3.5965	0.931831	3.5	3.5575	0.800604	1.78	5.56	3.78	0.361931	-0.400281	0.208364			osteocalcin	20	4.4935	1.12834	4.185	4.4325	1.16384	2.79	6.76	3.97	0.382148	-1.15707	0.252305			osteocalcin	20	3.468	0.876372	3.33	3.43	0.859908	2.01	5.4	3.39	0.402817	-0.723218	0.195963
stai.state	20	43.55	8.88212	45	44.125	7.413	24	58	34	-0.521856	-0.379287	1.9861			stai.state	20	42.75	9.14143	41.5	42.25	9.6369	30	60	30	0.318763	-1.02018	2.04409			stai.state	20	32.05	7.1043	32	31.1875	7.413	23	51	28	0.936402	0.536836	1.58857
Time:	4														Time:	4														Time:	4
	n	mean	sd	median	trimmed	mad	min	max	range	skew	kurtosis	se				n	mean	sd	median	trimmed	mad	min	max	range	skew	kurtosis	se				n	mean	sd	median	trimmed	mad	min	max	range	skew	kurtosis	se
cortisol	20	26.0664	9.69542	25.1475	25.7286	5.66427	5.078	44.341	39.263	0.376043	0.0201439	2.16796			cortisol	20	26.3591	10.4633	25.2785	25.9779	10.3315	10.456	45.734	35.278	0.356176	-0.929397	2.33968			cortisol	20	21.0162	7.21618	18.9325	20.6853	7.34851	9.568	33.682	24.114	0.364401	-1.1937	1.61359
osteocalcin	20	3.1845	0.906703	3.21	3.09313	0.756126	1.44	5.54	4.1	0.767219	0.807876	0.202745			osteocalcin	20	4.241	0.965821	4.07	4.23	0.941451	2.43	6.18	3.75	0.14045	-0.773516	0.215964			osteocalcin	20	3.0265	0.795959	2.935	2.96687	0.874734	1.98	4.54	2.56	0.474462	-0.889441	0.177982
stai.state	20	36.45	8.89988	34.5	35.4375	6.6717	24	58	34	0.872661	-0.0158439	1.99007			stai.state	20	37.7	10.1208	38.5	37.9375	11.8608	21	56	35	-0.144974	-1.21433	2.26309			stai.state	20	30.8	5.21738	32	31.1875	5.9304	21	37	16	-0.462434	-1.14632	1.16664
Time:	5														Time:	5														Time:	5
	n	mean	sd	median	trimmed	mad	min	max	range	skew	kurtosis	se				n	mean	sd	median	trimmed	mad	min	max	range	skew	kurtosis	se				n	mean	sd	median	trimmed	mad	min	max	range	skew	kurtosis	se
cortisol	20	35.2841	12.811	31.0515	35.0472	11.3048	14.16	58.825	44.665	0.308827	-0.95034	2.86463			cortisol	20	32.3082	13.4343	32.095	32.0469	14.8683	10.154	55.372	45.218	0.13333	-1.1874	3.004			cortisol	20	35.5162	17.7692	31.841	33.9035	16.2612	11.017	70.946	59.929	0.654024	-0.803795	3.97331
osteocalcin	20	3.5175	0.958716	3.29	3.41938	0.711648	1.95	5.65	3.7	0.792095	-0.196821	0.214375			osteocalcin	20	4.715	1.37112	4.51	4.59563	1.69758	2.7	7.79	5.09	0.535034	-0.608206	0.306591			osteocalcin	20	3.1475	0.763874	3.205	3.10312	0.904386	2	4.6	2.6	0.21398	-1.13769	0.170807
stai.state	20	40.9	9.61851	40.5	41.0625	10.3782	23	57	34	-0.140057	-1.07676	2.15076			stai.state	19	40.2632	12.3731	39	39.2941	8.8956	24	73	49	0.931774	0.429292	2.83858			stai.state	20	32.65	5.87837	32.5	32.3125	5.9304	24	45	21	0.380851	-0.864848	1.31444

### Sheet: Correlations
Pearson's correlations
Data were logarithmically transformed before the analysys ("ln" before name of the variable)
time 1
All						Group A						Group B						Group C						shoda korelačních koeficientů
correlation coefficients						correlation coefficients						correlation coefficients						correlation coefficients						p-values
	ln.cortisol	ln.osteocalcin					ln.cortisol	ln.osteocalcin					ln.cortisol	ln.osteocalcin					ln.cortisol	ln.osteocalcin					ln.cortisol	ln.osteocalcin
ln.osteocalcin	-0.0446962					ln.osteocalcin	-0.171317					ln.osteocalcin	-0.174499					ln.osteocalcin	-0.19188					ln.osteocalcin	0.997382
ln.stai.trait	0.234391	0.0058595				ln.stai.trait	-0.0749941	-0.165033				ln.stai.trait	0.096701	0.0425563				ln.stai.trait	0.22887	-0.164899				ln.stai.trait	0.621872	0.747744
p-values						p-values						p-values						p-values
	ln.cortisol	ln.osteocalcin					ln.cortisol	ln.osteocalcin					ln.cortisol	ln.osteocalcin					ln.cortisol	ln.osteocalcin
ln.osteocalcin	0.734533					ln.osteocalcin	0.470179					ln.osteocalcin	0.461847					ln.osteocalcin	0.417693
ln.stai.trait	0.0714515	0.964559				ln.stai.trait	0.753345	0.486855				ln.stai.trait	0.685061	0.858611				ln.stai.trait	0.331748	0.487215
time 2 - LA scenario
All						Group A						Group B						Group C						shoda korelačních koeficientů
correlation coefficients						correlation coefficients						correlation coefficients						correlation coefficients						p-values
	ln.cortisol	ln.osteocalcin	ln.stai.trait				ln.cortisol	ln.osteocalcin	ln.stai.trait				ln.cortisol	ln.osteocalcin	ln.stai.trait				ln.cortisol	ln.osteocalcin	ln.stai.trait				ln.cortisol	ln.osteocalcin	ln.stai.trait
ln.osteocalcin	0.112431					ln.osteocalcin	0.129602					ln.osteocalcin	0.016922					ln.osteocalcin	0.100344					ln.osteocalcin	0.933186
ln.stai.trait	-0.189614	-0.0769433				ln.stai.trait	-0.324169	-0.26159				ln.stai.trait	0.0264722	-0.0140792				ln.stai.trait	-0.34023	-0.290676				ln.stai.trait	0.400046	0.614404
ln.stai.state	-0.0628777	0.257307	0.359104			ln.stai.state	0.158785	-0.00473332	-0.0854302			ln.stai.state	-0.204842	0.252107	0.465383			ln.stai.state	-0.427812	-0.00641955	0.499634			ln.stai.state	0.158107	0.633556	0.0932853
p-values						p-values						p-values						p-values
	ln.cortisol	ln.osteocalcin	ln.stai.trait				ln.cortisol	ln.osteocalcin	ln.stai.trait				ln.cortisol	ln.osteocalcin	ln.stai.trait				ln.cortisol	ln.osteocalcin	ln.stai.trait
ln.osteocalcin	0.392393					ln.osteocalcin	0.586039					ln.osteocalcin	0.94355					ln.osteocalcin	0.673811
ln.stai.trait	0.146766	0.558998				ln.stai.trait	0.163204	0.265245				ln.stai.trait	0.911788	0.953022				ln.stai.trait	0.142161	0.213757
ln.stai.state	0.636136	0.0491388	0.00521991			ln.stai.state	0.516157	0.984657	0.728037			ln.stai.state	0.386307	0.283585	0.03866			ln.stai.state	0.0598811	0.978571	0.024892
time 3 - LA scenario
All						Group A						Group B						Group C						shoda korelačních koeficientů
correlation coefficients						correlation coefficients						correlation coefficients						correlation coefficients						p-values
	ln.cortisol	ln.osteocalcin	ln.stai.trait				ln.cortisol	ln.osteocalcin	ln.stai.trait				ln.cortisol	ln.osteocalcin	ln.stai.trait				ln.cortisol	ln.osteocalcin	ln.stai.trait				ln.cortisol	ln.osteocalcin	ln.stai.trait
ln.osteocalcin	-0.151533					ln.osteocalcin	0.00376435					ln.osteocalcin	-0.243475					ln.osteocalcin	-0.121354					ln.osteocalcin	0.73403
ln.stai.trait	-0.125386	0.0715833				ln.stai.trait	-0.0734781	-0.146279				ln.stai.trait	0.222971	-0.0109046				ln.stai.trait	-0.241112	0.0573584				ln.stai.trait	0.337711	0.804958
ln.stai.state	-0.145741	0.125652	0.383825			ln.stai.state	-0.366298	-0.0529776	-0.530964			ln.stai.state	0.448396	0.0214489	0.438425			ln.stai.state	-0.0665766	0.0252355	0.660046			ln.stai.state	0.0260736	0.961803	<0.001
p-values						p-values						p-values						p-values
	ln.cortisol	ln.osteocalcin	ln.stai.trait				ln.cortisol	ln.osteocalcin	ln.stai.trait				ln.cortisol	ln.osteocalcin	ln.stai.trait				ln.cortisol	ln.osteocalcin	ln.stai.trait
ln.osteocalcin	0.260499					ln.osteocalcin	0.987797					ln.osteocalcin	0.300942					ln.osteocalcin	0.631458
ln.stai.trait	0.352711	0.586775				ln.stai.trait	0.764983	0.538303				ln.stai.trait	0.344699	0.963607				ln.stai.trait	0.335129	0.810179
ln.stai.state	0.279371	0.33876	0.00246641			ln.stai.state	0.122965	0.824452	0.0160032			ln.stai.state	0.0473788	0.928481	0.0531569			ln.stai.state	0.792957	0.915895	0.00154063
time 4 - HA scenario
All						Group A						Group B						Group C						shoda korelačních koeficientů
correlation coefficients						correlation coefficients						correlation coefficients						correlation coefficients						p-values
	ln.cortisol	ln.osteocalcin	ln.stai.trait				ln.cortisol	ln.osteocalcin	ln.stai.trait				ln.cortisol	ln.osteocalcin	ln.stai.trait				ln.cortisol	ln.osteocalcin	ln.stai.trait				ln.cortisol	ln.osteocalcin	ln.stai.trait
ln.osteocalcin	0.18032					ln.osteocalcin	0.204797					ln.osteocalcin	-0.0760796					ln.osteocalcin	0.239249					ln.osteocalcin	0.542377
ln.stai.trait	-0.0590472	-0.0143336				ln.stai.trait	-0.53988	-0.292676				ln.stai.trait	0.125197	-0.233308				ln.stai.trait	-0.180318	-0.0245819				ln.stai.trait	0.0723109	0.657665
ln.stai.state	-0.00965988	-0.0373366	0.361273			ln.stai.state	0.153718	-0.347753	-0.36452			ln.stai.state	-0.221917	-0.246425	0.578934			ln.stai.state	-0.245231	0.105363	0.577568			ln.stai.state	0.359289	0.305071	0.0010837
p-values						p-values						p-values						p-values
	ln.cortisol	ln.osteocalcin	ln.stai.trait				ln.cortisol	ln.osteocalcin	ln.stai.trait				ln.cortisol	ln.osteocalcin	ln.stai.trait				ln.cortisol	ln.osteocalcin	ln.stai.trait
ln.osteocalcin	0.167987					ln.osteocalcin	0.386412					ln.osteocalcin	0.749883					ln.osteocalcin	0.309671
ln.stai.trait	0.654047	0.913442				ln.stai.trait	0.0140071	0.210478				ln.stai.trait	0.598942	0.322197				ln.stai.trait	0.446806	0.918066
ln.stai.state	0.941605	0.777006	0.00456815			ln.stai.state	0.517601	0.132991	0.114073			ln.stai.state	0.347045	0.294939	0.00748131			ln.stai.state	0.29736	0.658424	0.00765714
time 5 - HA scenario
All						Group A						Group B						Group C						shoda korelačních koeficientů
correlation coefficients						correlation coefficients						correlation coefficients						correlation coefficients						p-values
	ln.cortisol	ln.osteocalcin	ln.stai.trait				ln.cortisol	ln.osteocalcin	ln.stai.trait				ln.cortisol	ln.osteocalcin	ln.stai.trait				ln.cortisol	ln.osteocalcin	ln.stai.trait				ln.cortisol	ln.osteocalcin	ln.stai.trait
ln.osteocalcin	-0.244716					ln.osteocalcin	-0.454515					ln.osteocalcin	-0.327658					ln.osteocalcin	0.0236726					ln.osteocalcin	0.251238
ln.stai.trait	-0.0516707	0.0699302				ln.stai.trait	-0.316065	-0.175255				ln.stai.trait	0.160653	-0.0430094				ln.stai.trait	-0.0851488	-0.246878				ln.stai.trait	0.305595	0.799394
ln.stai.state	0.0645	0.206949	0.366738			ln.stai.state	0.431018	-0.0427968	-0.474884			ln.stai.state	0.00451705	0.211052	0.686386			ln.stai.state	-0.220585	0.156212	0.547625			ln.stai.state	0.0921101	0.698933	<0.001
p-values						p-values						p-values						p-values
	ln.cortisol	ln.osteocalcin	ln.stai.trait				ln.cortisol	ln.osteocalcin	ln.stai.trait				ln.cortisol	ln.osteocalcin	ln.stai.trait				ln.cortisol	ln.osteocalcin	ln.stai.trait
ln.osteocalcin	0.0595043					ln.osteocalcin	0.0440797					ln.osteocalcin	0.158461					ln.osteocalcin	0.921088
ln.stai.trait	0.694997	0.595465				ln.stai.trait	0.174598	0.459877				ln.stai.trait	0.498648	0.85712				ln.stai.trait	0.721146	0.294024
ln.stai.state	0.627435	0.115795	0.0042771			ln.stai.state	0.0577852	0.857819	0.0343586			ln.stai.state	0.985358	0.385762	0.00117314			ln.stai.state	0.350019	0.510748	0.0124407

### Sheet: Models
Models
Comment:
Classic linear regresion model (LRM) cannot be used in this case. One assumption of LRM is that individual measurements are not corelated. However, becouse we have measured multiple times on every subjects, we can expect that corelaction between these measurments will play a role
LA scenario																											HA scenario
Models for cortisol																											Models for cortisol
Model 1:					cortisol~time																						Model 1:					cortisol~time
Model 2:					cortisol~time+group																						Model 2:					cortisol~time+group
Model 3:					cortisol~time*group																						Model 3:					cortisol~time*group			(oproti modelu 2 je zde přidán interakční člen mezi time a group)
Corelation structure:					corSymm																						Corelation structure:					corSymm (obecná korelační struktura)
Variable representing inner correlation structure:					id																						Proměnná určující vnitroskupinovou korelaci:					id
Výstupy modelů																											Výstupy modelů
Model 1								Model 2								Model 3											Model 1								Model 2								Model 3
Generalized least squares fit by REML								Generalized least squares fit by maximum likelihood								Generalized least squares fit by REML											Generalized least squares fit by REML								Generalized least squares fit by REML								Generalized least squares fit by REML
Model: cortisol ~ time								Model: cortisol ~ time + group								Model: cortisol ~ time * group											Model: cortisol ~ time								Model: cortisol ~ time + group								Model: cortisol ~ time * group
Data: na.omit(data.ko.LA)								Data: na.omit(data.ko.LA)								Data: na.omit(data.ko.LA)											Data: na.omit(data.ko.HA)								Data: na.omit(data.ko.HA)								Data: na.omit(data.ko.HA)
AIC BIC logLik								AIC BIC logLik								AIC BIC logLik											AIC BIC logLik								AIC BIC logLik								AIC BIC logLik
1365.005 1387.118 -675.5023								1376.609 1405.194 -679.3046								1338.544 1379.156 -656.2722											1400.592 1422.825 -693.2959								1395.348 1423.831 -688.6738								1377.702 1418.543 -675.8508
Correlation Structure: General								Correlation Structure: General								Correlation Structure: General											Correlation Structure: General								Correlation Structure: General								Correlation Structure: General
Formula: ~1 | id								Formula: ~1 | id								Formula: ~1 | id											Formula: ~1 | id								Formula: ~1 | id								Formula: ~1 | id
Parameter estimate(s):								Parameter estimate(s):								Parameter estimate(s):											Parameter estimate(s):								Parameter estimate(s):								Parameter estimate(s):
Correlation:								Correlation:								Correlation:											Correlation:								Correlation:								Correlation:
1 2								1 2								1 2											1 2								1 2								1 2
2 0.548								2 0.544								2 0.551											2 0.483								2 0.474								2 0.448
3 0.310 0.520								3 0.309 0.521								3 0.388 0.545											3 0.299 0.237								3 0.303 0.251								3 0.336 0.258
Coefficients:								Coefficients:								Coefficients:											Coefficients:								Coefficients:								Coefficients:
Value Std.Error t-value p-value								Value Std.Error t-value p-value								Value Std.Error t-value p-value											Value Std.Error t-value p-value								Value Std.Error t-value p-value								Value Std.Error t-value p-value
(Intercept) 31.028767 1.636278 18.963017 0.0000								(Intercept) 30.888446 2.476310 12.473578 0.0000								(Intercept) 31.88835 2.802612 11.378081 0.0000											(Intercept) 31.028767 1.613097 19.235522 0.0000								(Intercept) 32.14553 2.347739 13.692121 0.0000								(Intercept) 31.88835 2.763965 11.537175 0.0000
time2 -5.456267 1.555377 -3.508002 0.0006								time2 -5.456267 1.568743 -3.478114 0.0006								time2 -6.32950 2.654366 -2.384562 0.0182											time4 -6.548183 1.639755 -3.993390 0.0001								time4 -6.54818 1.654905 -3.956832 0.0001								time4 -5.82195 2.905158 -2.004005 0.0466
time3 3.474294 1.948840 1.782749 0.0764								time3 3.462629 1.959328 1.767254 0.0790								time3 1.31646 3.145758 0.418488 0.6761											time5 3.340717 1.909893 1.749164 0.0820								time5 3.34072 1.905250 1.753427 0.0813								time5 3.39575 3.185864 1.065880 0.2880
								groupB 0.937335 3.200862 0.292838 0.7700								groupB 3.33020 3.963492 0.840219 0.4020																			groupB -0.11383 2.952940 -0.038548 0.9693								groupB 3.33020 3.908837 0.851967 0.3954
Correlation:								groupC -0.516373 3.215863 -0.160570 0.8726								groupC -5.90895 3.963492 -1.490844 0.1379											Correlation:								groupC -3.23645 2.952940 -1.096011 0.2746								groupC -5.90895 3.908837 -1.511690 0.1325
(Intr) time2																time2:groupB -2.45705 3.753841 -0.654543 0.5137											(Intr) time4																time4:groupB -3.03750 4.108514 -0.739318 0.4607
time2 -0.475								Correlation:								time3:groupB -4.61176 4.416518 -1.044207 0.2979											time4 -0.508								Correlation:								time5:groupB -6.30610 4.505493 -1.399647 0.1634
time3 -0.579 0.584								(Intr) time2 time3 skupnB								time2:groupC 5.07675 3.753841 1.352415 0.1781											time5 -0.592 0.378								(Intr) time4 time5 skupnB								time4:groupC 0.85880 4.108514 0.209029 0.8347
								time2 -0.317								time3:groupC 11.48941 4.484342 2.562118 0.0113																			time4 -0.352								time5:groupC 6.14100 4.505493 1.363003 0.1747
Standardized residuals:								time3 -0.385 0.587																			Standardized residuals:								time5 -0.406 0.391
Min Q1 Med Q3 Max								groupB -0.647 0.000 -0.007								Correlation:											Min Q1 Med Q3 Max								groupB -0.629 0.000 0.000								Correlation:
-1.7255881 -0.8226535 -0.1356655 0.5603537 3.0725293								groupC -0.648 0.000 0.007 0.500								(Intr) time2 time3 skupnB skupnC tm2:sB tm3:sB tm2:sC											-1.9380143 -0.7031658 -0.1269448 0.5530147 2.9272929								groupC -0.629 0.000 0.000 0.500								(Intr) time4 time5 skupnB skupnC tm4:sB tm5:sB tm4:sC
																time2 -0.474																											time4 -0.526
Residual standard error: 12.67455								Standardized residuals:								time3 -0.545 0.570											Residual standard error: 12.495								Standardized residuals:								time5 -0.576 0.392
Degrees of freedom: 177 total; 174 residual								Min Q1 Med Q3 Max								groupB -0.707 0.335 0.385											Degrees of freedom: 180 total; 177 residual								Min Q1 Med Q3 Max								groupB -0.707 0.372 0.408
								-1.7604082 -0.8272390 -0.1362124 0.5927856 3.1152340								groupC -0.707 0.335 0.385 0.500																			-2.0170491 -0.6604343 -0.1101936 0.5050090 3.0950461								groupC -0.707 0.372 0.408 0.500
																time2:groupB 0.335 -0.707 -0.403 -0.474 -0.237																											time4:groupB 0.372 -0.707 -0.277 -0.526 -0.263
								Residual standard error: 12.54959								time3:groupB 0.388 -0.406 -0.712 -0.549 -0.274 0.574																			Residual standard error: 12.50263								time5:groupB 0.408 -0.277 -0.707 -0.576 -0.288 0.392
								Degrees of freedom: 177 total; 172 residual								time2:groupC 0.335 -0.707 -0.403 -0.237 -0.474 0.500 0.287																			Degrees of freedom: 180 total; 175 residual								time4:groupC 0.372 -0.707 -0.277 -0.263 -0.526 0.500 0.196
																time3:groupC 0.382 -0.400 -0.701 -0.270 -0.541 0.283 0.500 0.565																											time5:groupC 0.408 -0.277 -0.707 -0.288 -0.576 0.196 0.500 0.392
																Standardized residuals:																											Standardized residuals:
																Min Q1 Med Q3 Max																											Min Q1 Med Q3 Max
																-1.9205299 -0.7954099 -0.1679996 0.6045470 3.2106485																											-1.9819990 -0.6686415 -0.1685769 0.5554381 2.8663006
																Residual standard error: 12.53366																											Residual standard error: 12.36083
																Degrees of freedom: 177 total; 168 residual																											Degrees of freedom: 180 total; 171 residual
ANOVA table								ANOVA table								ANOVA table											ANOVA table								ANOVA table								ANOVA table
numDF F-value p-value								numDF F-value p-value								numDF F-value p-value											numDF F-value p-value								numDF F-value p-value								numDF F-value p-value
(Intercept) 1 570.6960 <.0001								(Intercept) 1 566.3110 <.0001								(Intercept) 1 549.0142 <.0001											(Intercept) 1 631.6877 <.0001								(Intercept) 1 642.9786 <.0001								(Intercept) 1 632.9199 <.0001
time 2 17.3138 <.0001								time 2 17.1455 <.0001								time 2 17.7770 <.0001											time 2 14.1703 <.0001								time 2 14.0552 <.0001								time 2 14.2401 <.0001
								group 2 0.1057 0.8998								group 2 0.1121 0.8940																			group 2 0.7960 0.4527								group 2 0.8185 0.4428
																time:group 4 3.4452 0.0098																											time:group 4 1.9398 0.1060
ICC								ICC								ICC											ICC								ICC								ICC
0.430049								0.44053								0.478754											0.318051								0.316943								0.329702
Model comparison 1, 2, 3																											Models` comparison 1, 2, 3
Model df AIC BIC logLik Test L.Ratio p-value																											Model df AIC BIC logLik Test L.Ratio p-value
update(m1, method = "ML") 1 7 1372.825 1395.058 -679.4124																											update(m3, method = "ML") 1 7 1408.577 1430.928 -697.2884
update(mm1, method = "ML") 2 9 1376.609 1405.195 -679.3046 1 vs 2 0.215595 0.8978																											update(mm3, method = "ML") 2 9 1410.989 1439.726 -696.4946 1 vs 2 1.587607 0.4521
update(mmm1, method = "ML") 3 13 1371.361 1412.651 -672.6806 2 vs 3 13.247848 0.0101																											update(mmm3, method = "ML") 3 13 1411.230 1452.739 -692.6151 2 vs 3 7.758971 0.1008
Models for osteocalcin																											Models for osteocalcin
Model 1:					osteocalcin~time																						Model 1:					osteocalcin~time
Model 2:					osteocalcin~time+group																						Model 2:					osteocalcin~time+group
Model 3:					osteocalcin~time*group																						Model 3:					osteocalcin~time*group			(oproti modelu 2 je zde přidán interakční člen mezi time a group)
Corelation structure:					corSymm																						Korelační struktura:					corSymm (obecná korelační struktura)
Proměnná určující vnitroskupinovou korelaci:					id																						Proměnná určující vnitroskupinovou korelaci:					id
Výstupy modelů																											Výstupy modelů
Model 1								Model 2								Model 3											Model 1								Model 2								Model 3
Generalized least squares fit by REML								Generalized least squares fit by REML								Generalized least squares fit by REML											Generalized least squares fit by REML								Generalized least squares fit by REML								Generalized least squares fit by REML
Model: osteocalcin ~ time								Model: osteocalcin ~ time + group								Model: osteocalcin ~ time * group											Model: osteocalcin ~ time								Model: osteocalcin ~ time + group								Model: osteocalcin ~ time * group
Data: na.omit(data.ko.LA)								Data: na.omit(data.ko.LA)								Data: na.omit(data.ko.LA)											Data: na.omit(data.ko.HA)								Data: na.omit(data.ko.HA)								Data: na.omit(data.ko.HA)
AIC BIC logLik								AIC BIC logLik								AIC BIC logLik											AIC BIC logLik								AIC BIC logLik								AIC BIC logLik
412.1293 434.2426 -199.0646								402.5095 430.8369 -192.2547								414.0693 454.6809 -194.0347											422.1945 444.4276 -204.0973								407.2427 435.7257 -194.6213								415.159 456.0007 -194.5795
Correlation Structure: General								Correlation Structure: General								Correlation Structure: General											Correlation Structure: General								Correlation Structure: General								Correlation Structure: General
Formula: ~1 | id								Formula: ~1 | id								Formula: ~1 | id											Formula: ~1 | id								Formula: ~1 | id								Formula: ~1 | id
Parameter estimate(s):								Parameter estimate(s):								Parameter estimate(s):											Parameter estimate(s):								Parameter estimate(s):								Parameter estimate(s):
Correlation:								Correlation:								Correlation:											Correlation:								Correlation:								Correlation:
1 2								1 2								1 2											1 2								1 2								1 2
2 0.803								2 0.761								2 0.757											2 0.822								2 0.768								2 0.761
3 0.770 0.808								3 0.716 0.769								3 0.716 0.769											3 0.775 0.861								3 0.706 0.816								3 0.717 0.820
Coefficients:								Coefficients:								Coefficients:											Coefficients:								Coefficients:								Coefficients:
Value Std.Error t-value p-value								Value Std.Error t-value p-value								Value Std.Error t-value p-value											Value Std.Error t-value p-value								Value Std.Error t-value p-value								Value Std.Error t-value p-value
(Intercept) 3.587667 0.13659406 26.265174 0.0000								(Intercept) 3.265803 0.20244008 16.132197 0.0000								(Intercept) 3.200000 0.2152237 14.868254 0.0000											(Intercept) 3.587667 0.14578609 24.609115 0.0000								(Intercept) 3.261215 0.20837778 15.650495 0.0000								(Intercept) 3.2000 0.2193981 14.585361 0.0000
time2 -0.017667 0.08571261 -0.206115 0.8369								time2 -0.017667 0.08576905 -0.205980 0.8371								time2 0.036000 0.1501290 0.239794 0.8108											time4 -0.103667 0.08698479 -1.191779 0.2349								time4 -0.103667 0.08668435 -1.195910 0.2333								time4 -0.0155 0.1516216 -0.102228 0.9187
time3 0.257824 0.09423657 2.735926 0.0069								time3 0.253795 0.09495741 2.672728 0.0082								time3 0.402502 0.1650735 2.438322 0.0158											time5 0.205667 0.09789366 2.100919 0.0371								time5 0.205667 0.09771614 2.104736 0.0367								time5 0.3175 0.1650467 1.923698 0.0561
								groupB 0.982542 0.27705374 3.546396 0.0005								groupB 1.103500 0.3043722 3.625495 0.0004																			groupB 1.127228 0.28569053 3.945628 0.0001								groupB 1.1035 0.3102757 3.556514 0.0005
Correlation:								groupC -0.016952 0.27743755 -0.061101 0.9514								groupC 0.059500 0.3043722 0.195484 0.8453											Correlation:								groupC -0.147875 0.28569053 -0.517604 0.6054								groupC 0.0595 0.3102757 0.191765 0.8482
(Intr) time2																time2:groupB -0.168500 0.2123144 -0.793634 0.4285											(Intr) time4																time4:groupB -0.0470 0.2144253 -0.219191 0.8268
time2 -0.314								Correlation:								time3:groupB -0.212502 0.2315277 -0.917827 0.3600											time4 -0.298								Correlation:								time5:groupB 0.0940 0.2334113 0.402723 0.6877
time3 -0.333 0.543								(Intr) time2 time3 skupnB								time2:groupC 0.007500 0.2123144 0.035325 0.9719											time5 -0.336 0.660								(Intr) time4 time5 skupnB								time4:groupC -0.2175 0.2144253 -1.014339 0.3119
								time2 -0.212								time3:groupC -0.240133 0.2355658 -1.019389 0.3095																			time4 -0.208								time5:groupC -0.4295 0.2334113 -1.840099 0.0675
Standardized residuals:								time3 -0.227 0.552																			Standardized residuals:								time5 -0.234 0.655
Min Q1 Med Q3 Max								groupB -0.685 0.000 -0.004								Correlation:											Min Q1 Med Q3 Max								groupB -0.686 0.000 0.000								Correlation:
-1.9636697 -0.7066439 -0.1606725 0.4558688 3.1211417								groupC -0.685 0.000 0.004 0.500								(Intr) time2 time3 skupnB skupnC tm2:sB tm3:sB tm2:sC											-1.8398573 -0.6721988 -0.1714996 0.4367927 3.5392090								groupC -0.686 0.000 0.000 0.500								(Intr) time4 time5 skupnB skupnC tm4:sB tm5:sB tm4:sC
																time2 -0.349																											time4 -0.346
Residual standard error: 1.058053								Standardized residuals:								time3 -0.371 0.555											Residual standard error: 1.129254								Standardized residuals:								time5 -0.376 0.657
Degrees of freedom: 177 total; 174 residual								Min Q1 Med Q3 Max								groupB -0.707 0.247 0.262											Degrees of freedom: 180 total; 177 residual								Min Q1 Med Q3 Max								groupB -0.707 0.244 0.266
								-2.0423152 -0.6726923 -0.1361197 0.4386838 3.1396986								groupC -0.707 0.247 0.262 0.500																			-1.9203130 -0.6451903 -0.1033019 0.4035888 3.2401003								groupC -0.707 0.244 0.266 0.500
																time2:groupB 0.247 -0.707 -0.393 -0.349 -0.174																											time4:groupB 0.244 -0.707 -0.464 -0.346 -0.173
								Residual standard error: 0.9600275								time3:groupB 0.264 -0.396 -0.713 -0.374 -0.187 0.560																			Residual standard error: 0.9863551								time5:groupB 0.266 -0.464 -0.707 -0.376 -0.188 0.657
								Degrees of freedom: 177 total; 172 residual								time2:groupC 0.247 -0.707 -0.393 -0.174 -0.349 0.500 0.280																			Degrees of freedom: 180 total; 175 residual								time4:groupC 0.244 -0.707 -0.464 -0.173 -0.346 0.500 0.328
																time3:groupC 0.260 -0.389 -0.701 -0.184 -0.368 0.275 0.500 0.550																											time5:groupC 0.266 -0.464 -0.707 -0.188 -0.376 0.328 0.500 0.657
																Standardized residuals:																											Standardized residuals:
																Min Q1 Med Q3 Max																											Min Q1 Med Q3 Max
																-1.9750455 -0.6784349 -0.1376635 0.4264893 3.1999686																											-2.0536539 -0.6530416 -0.1324938 0.4508611 3.1390839
																Residual standard error: 0.9625095																											Residual standard error: 0.981178
																Degrees of freedom: 177 total; 168 residual																											Degrees of freedom: 180 total; 171 residual
ANOVA table								ANOVA table								ANOVA table											ANOVA table								ANOVA table								ANOVA table
numDF F-value p-value								numDF F-value p-value								numDF F-value p-value											numDF F-value p-value								numDF F-value p-value								numDF F-value p-value
(Intercept) 1 834.9839 <.0001								(Intercept) 1 1050.7574 <.0001								(Intercept) 1 1046.2182 <.0001											(Intercept) 1 710.7364 <.0001								(Intercept) 1 996.7179 <.0001								(Intercept) 1 977.8136 <.0001
time 2 5.7753 0.0037								time 2 5.7223 0.0039								time 2 5.7117 0.0040											time 2 8.0951 4e-04								time 2 7.9379 5e-04								time 2 8.2796 0.0004
								group 2 8.5311 0.0003								group 2 8.4955 0.0003																			group 2 12.1983 <.0001								group 2 11.9193 <.0001
																time:group 4 0.6076 0.6577																											time:group 4 1.6439 0.1654
ICC								ICC								ICC											ICC								ICC								ICC
0.478754								0.751467								0.747794											0.813801								0.755164								0.76055
Model comparison 1, 2, 3																											Models` comparison 1, 2, 3
Model df AIC BIC logLik Test L.Ratio p-value																											Model df AIC BIC logLik Test L.Ratio p-value
update(m2, method = "ML") 1 7 403.5022 425.7352 -194.7511																											update(m4, method = "ML") 1 7 413.5966 435.9473 -199.7983
update(mm2, method = "ML") 2 9 391.8424 420.4278 -186.9212 1 vs 2 15.659718 0.0004																											update(mm4, method = "ML") 2 9 396.6369 425.3735 -189.3185 1 vs 2 20.959670 <.0001
update(mmm2, method = "ML") 3 13 397.3188 438.6088 -185.6594 2 vs 3 2.523584 0.6404																											update(mmm4, method = "ML") 3 13 398.0277 439.5361 -186.0138 2 vs 3 6.609239 0.158
Expanded models
LA scenario																											HA scenario
Model for cortisol																											Model for cortisol
Model4:		cortisol~time*group*(age+BMI+freeze.LA)																									Model4:		cortisol~time*group*(age+BMI+freeze.HA)
Model comparison 1, 2, 3, 4																											Models` comparison 1, 2, 3, 4
Model df AIC BIC logLik Test L.Ratio p-value																											Model df AIC BIC logLik Test L.Ratio p-value
update(m1, method = "ML") 1 7 1372.825 1395.058 -679.4124																											update(m3, method = "ML") 1 7 1394.210 1416.483 -690.1050												=>	Models 1 and 4 are not statistically different. Therfore, age, BMI, and freeze do not significantly contribute to explaining variability of cortisol levels.
update(mm1, method = "ML") 2 9 1376.609 1405.195 -679.3046 1 vs 2 0.215595 0.8978																											update(mmmm3, method = "ML") 4 40 1418.655 1545.927 -669.3276 1 vs 2 41.55476 0.1459
update(mmm1, method = "ML") 3 13 1371.361 1412.651 -672.6806 2 vs 3 13.247848 0.0101												=>	Models 3 a 4 are not statistically different.
update(mmmm1, method = "ML") 4 22 1381.812 1451.687 -668.9061 3 vs 4 7.549160 0.5801
Model for osteocalcin																											Model for osteocalcin
Model4:		osteocalcin~time*group*(age+BMI+freeze.LA)																									Model4:		osteocalcin~time*group*(age+BMI+freeze.HA)
Model comparison 1, 2, 3, 4																											Models` comparison 1, 2, 3, 4
Model df AIC BIC logLik Test L.Ratio p-value																											Model df AIC BIC logLik Test L.Ratio p-value
update(m2, method = "ML") 1 7 403.5022 425.7352 -194.7511																											update(m4, method = "ML") 1 7 412.1313 434.4037 -199.0656
update(mm2, method = "ML") 2 9 391.8424 420.4278 -186.9212 1 vs 2 15.65972 0.0004												=>	Models 2 a 4 are not statistically different.														update(mm4, method = "ML") 2 9 395.2163 423.8524 -188.6082 1 vs 2 20.91495 <.0001												=>	Models 2 and 4 are statistically different. Thus, some combination of age, BMI and Freeze significantly helps to explain observed variability in variable osteocalcin.
update(mmmm2, method = "ML") 4 40 426.5185 553.5645 -173.2593 2 vs 3 27.32392 0.6558																											update(mmmm4, method = "ML") 4 40 407.5520 534.8234 -163.7760 2 vs 3 49.66427 0.0181
																											Model 4 was reduced, i.e., variables which don’t significantly contribute to explaining variability of osteocalcin were removed.
																											Thus model 5 were created
																											Model 5:		osteokalcin~time*group*BMI
																											In this model BMI is statistically significant variable.
																											However, further analysis of the model showed that its residuals show heteroskedasticity.
																											Therefore, correlation structure for residuals were added to this model.
																											Model 6:		osteokalcin~time*group*BMI					, with variance structure of residuals (power function for variable BMI)
																											Model 6 was afterwards reduced by removing non-significant variables. By this aproach we get a model which no longer contains BMI.
																											Thus, the final model is model 2.
																											Overall, this means that age, BMI and freeze-like response do not contribute significantly to explaining variability of osteocalcin.
